# Sustained immune activation suppresses planarian regeneration

**DOI:** 10.64898/2026.05.17.725704

**Authors:** Noam Hendin, Omri Wurtzel

## Abstract

Tissue injury immediately triggers immune defenses to prevent infection, a process that can paradoxically interfere with repair. Yet, how some organisms resolve this tension to fully regenerate remains poorly understood. Planarians, flatworms capable of regenerating any body part, offer a unique model for studying how robust immunity coexists with extensive regenerative capacity. Here, we show that the planarian immediate injury response is dominated by the robust upregulation of immune and stress-related genes, demonstrating that defense mechanisms are intrinsically wired into wound sensing. By uncoupling immune activation from tissue injury using exposure to heat-inactivated bacteria, we found that immune stimulation alone induced a transcriptional program mirroring central aspects of the early injury response. Prolonged immune activation led to progressive, host-driven tissue lysis that was fully reversible upon removal of the stimulus. Single-cell profiling identified distinct epidermal and phagocytic subpopulations as the central mediators of this “defense-first” response. Furthermore, we identified *foxF-1*-regulated phagocytes as critical drivers of immune resolution, as suppressing *foxF-1* markedly increased vulnerability to noninfectious immune challenge. Finally, we demonstrated that sustained immune hyperactivation delayed regenerative progression by approximately 50%. Together, our findings establish the resolution of immune activity as a critical prerequisite for regeneration and define sustained immune activation as a fundamental constraint on tissue repair.
