## Supplementary material for "Sustained immune activation suppresses planarian regeneration": Table S6

### Sheet: Table S6
Table S6. Primers for cloning and qPCR.
Gene description	Contig (dd_v6 assembly)	Forward	Reverse	Purpose
egr-like 1	dd_7731	aattcacactggcgaacgtc	gcttctcgcccgtatgaattc	qPCR
fos-1	dd_2789	tctatgaagccaccccggta	cgtccctcgcaatgattcga	qPCR
hadrian	dd_3606	gtggtttgcaagatcgtccac	taacggaagcttgaacgcct	qPCR
Human: heat shock protein 90kDa alpha (cytosolic), class A member 1 (HSP90AA1)	dd_678	aggtgaggacaagccgaaaa	tcatcgggatttcgtgtcca	qPCR
Smed: secreted frizzled-related protein 1 (sfrp1)	dd_13985	aggaatcgtgtttgccgagt	ttacctggcacgacggtttt	qPCR
notum	dd_24180	ttgaggcaggcaaaaggagt	tagcgtttcgtggagtcgtt	qPCR
wntP-1	dd_28398	tcaaactgtcgctgaggctt	tgtcgtcacatccttgccaa	qPCR
ston	dd_14370	tgtgtcagtcgatatgcgct	tgctcacagggtaattgcca	qPCR
equinox	dd_20318	gggccagttacttcacaagc	aacaaaccgaccatgcatcc	qPCR
foxF-1	dd_6910	tggacaatcgatcctactgctg	aagcggaaccagagttgctt	qPCR
foxF-1	dd_6910	AAGCTGGAGCTCCACCGCGGGTCCTATTTCCAGCACACAGC	GGGCGAATTGGGTACCGGGTCCGGAATCGTGCTGAGG	RNAi (pGEM cloning)
tyrosinase	dd_34399	TGCTCGTAATCACAATAGGCATAG	TTTCTTAATAGCCAAATTTCAAAGA	FISH (pGEM cloning)
ovo	dd_48430	AAGCTGGAGCTCCACCGCGGTCTACTCGCAAACGATGACG	GGGCGAATTGGGTACCGGGCCAATGAGCATCGTTGACTG	FISH (pGEM cloning)
